# Favipiravir antiviral efficacy against SARS-CoV-2 in a hamster model

**DOI:** 10.1101/2020.07.07.191775

**Authors:** Jean-Sélim Driouich, Maxime Cochin, Guillaume Lingas, Grégory Moureau, Franck Touret, Paul Rémi Petit, Géraldine Piorkowski, Karine Barthélémy, Bruno Coutard, Jérémie Guedj, Xavier de Lamballerie, Caroline Solas, Antoine Nougairède

## Abstract

Despite no or limited pre-clinical evidence, repurposed drugs are massively evaluated in clinical trials to palliate the lack of antiviral molecules against SARS-CoV-2. Here we used a Syrian hamster model to assess the antiviral efficacy of favipiravir, understand its mechanism of action and determine its pharmacokinetics. When treatment was initiated before or simultaneously to infection, favipiravir had a strong dose effect, leading to dramatic reduction of infectious titers in lungs and clinical alleviation of the disease. Antiviral effect of favipiravir correlated with incorporation of a large number of mutations into viral genomes and decrease of viral infectivity. The antiviral efficacy observed in this study was achieved with plasma drug exposure comparable with those previously found during human clinical trials and was associated with weight losses in animals. Thereby, pharmacokinetic and tolerance studies are required to determine whether similar effects can be safely achieved in humans.
