## Supplemental Table 2 for "Favipiravir antiviral efficacy against SARS-CoV-2 in a hamster model"

### Sheet: Supplemental table 2 Treatement
Supplemental table 2 : Individual data from in vivo experiments. Normalized weights, lung infectious titers, lung viral RNA yields, lung infectivities and plasmatic viral RNA yields.
Inoculum (TCID50)	Treatment method	Favipiravir dose	Animal ID	Normalized weights								Day of sacrifice	Lung			Plasmatic viral RNA yields
				Day 0	Day 1	Day 2	Day 3	Day 4	Day 5	Day 6	Day 7		Infectious titers	Viral RNA yields	Viral particle infectivities
													§ : Lung infectious titers considered at 60 TCID50/mL (detection threshold)	¥ : Lung viral RNA yields considered at 1000 cp/ml (detection thresold)	¶ : Incalculable infectivity (undetectable viral RNA yields)	¤ : Detection threshold at 30000 cp/ml
104	Preemptive	0mg/day	159	-	-	-	-	-	-	-	-	3	5.03414	5.05051	0.963002	8.35841
104	Preemptive	0mg/day	160	-	-	-	-	-	-	-	-	3	4.25498	5.0185	0.172379	6.58677
104	Preemptive	0mg/day	161	-	-	-	-	-	-	-	-	3	4.22611	4.74977	0.299462	6.91991
104	Preemptive	0mg/day	162	-	-	-	-	-	-	-	-	3	3.30783	4.29796	0.102298	6.41692
104	Preemptive	0mg/day	163	-	-	-	-	-	-	-	-	3	4.79783	5.44881	0.22337	8.45546
104	Preemptive	0mg/day	164	-	-	-	-	-	-	-	-	3	4.69252	4.97057	0.52717	7.20231
104	Preemptive	0mg/day	201	100	98.3268	95.6011	90.3726	82.3623	76.6005	68.9197	68.6247	7	-	0.739196	-	4,477 ¤
104	Preemptive	0mg/day	202	100	97.4799	96.3911	94.8347	92.1139	85.5171	87.2784	90.6818	7	-	1.01268	-	4,477 ¤
104	Preemptive	0mg/day	203	100	102.636	102.782	99.5617	92.8161	81.8708	81.1363	78.8774	7	-	-	-	-
104	Preemptive	0mg/day	204	100	100.536	99.7058	95.8031	92.3771	82.9356	82.7247	94.4222	7	-	-	-	-
104	Preemptive	0mg/day	205	100	98.8731	94.5402	93.8829	87.9476	77.1571	79.8426	85.4361	7	-	-	-	-
104	Preemptive	0mg/day	206	100	99.3176	97.0331	96.8441	85.6251	80.1219	78.3757	82.3479	7	-	-	-	-
104	Preemptive	0mg/day	207	100	100.92	99.0677	95.3403	93.0957	84.1279	76.2466	85.0885	7	-	-	-	-
104	Preemptive	0mg/day	208	100	100.962	99.8181	92.6762	86.2215	79.4883	74.8504	82.6732	7	-	-	-	-
104	Preemptive	0mg/day	209	100	100.73	97.3577	95.8639	89.7861	78.0856	74.3196	79.0466	7	-	-	-	-
104	Preemptive	0mg/day	210	100	100.253	98.5923	95.3533	89.4674	78.478	74.6342	83.0198	7	-	-	-	-
104	Preemptive	0mg/day	229b	-	-	-	-	-	-	-	-	3	-	4.92264	-	4,477 ¤
104	Preemptive	0mg/day	230b	-	-	-	-	-	-	-	-	3	-	4.46245	-	4,477 ¤
104	Preemptive	18.75mg/day	158	-	-	-	-	-	-	-	-	3	4.53846	5.15313	0.242845	5.75178
104	Preemptive	18.75mg/day	153b	-	-	-	-	-	-	-	-	3	3.58765	4.08239	0.320083	4,477 ¤
104	Preemptive	18.75mg/day	154b	-	-	-	-	-	-	-	-	3	4.13992	5.04208	0.125266	5.47622
104	Preemptive	18.75mg/day	155a	-	-	-	-	-	-	-	-	3	3.98863	4.97913	0.102212	8.26243
104	Preemptive	18.75mg/day	156a	-	-	-	-	-	-	-	-	3	4.70213	5.22051	0.30312	6.89717
104	Preemptive	18.75mg/day	157b	-	-	-	-	-	-	-	-	3	4.57019	4.87054	0.500791	5.5781
104	Preemptive	37.5mg/day	211	100	100.116	97.8134	92.1992	88.7038	82.0119	85.3186	86.916	7	-	-	-	-
104	Preemptive	37.5mg/day	212	100	99.0967	98.6102	96.9899	94.9645	91.4706	88.5672	90.1511	7	-	-	-	-
104	Preemptive	37.5mg/day	213	100	99.5856	98.7447	95.4987	93.7495	89.4332	90.1191	91.0705	7	-	-	-	-
104	Preemptive	37.5mg/day	214	100	98.2633	97.5542	96.5511	95.722	92.0407	91.0037	95.1442	7	-	-	-	-
104	Preemptive	37.5mg/day	215	100	99.2146	97.7284	95.5853	94.8251	95.393	97.978	98.2152	7	-	-	-	-
104	Preemptive	37.5mg/day	216	100	103.175	97.4477	94.4391	92.379	92.6754	91.552	93.0062	7	-	-	-	-
104	Preemptive	37.5mg/day	217	100	99.4522	98.1395	95.391	93.6684	93.9384	93.5262	97.2806	7	-	-	-	-
104	Preemptive	37.5mg/day	218	100	98.2318	96.653	92.3792	90.4424	89.0669	88.1093	90.6698	7	-	-	-	-
104	Preemptive	37.5mg/day	219	100	99.6674	97.2029	95.0512	91.124	92.327	90.9827	91.8133	7	-	-	-	-
104	Preemptive	37.5mg/day	220	100	99.5326	95.5036	91.431	88.6271	85.5258	86.6727	90.8064	7	-	-	-	-
104	Preemptive	37.5mg/day	225	100	99.4021	92.6285	91.4665	86.3538	82.8913	76.4394	81.1148	7	-	-	-	-
104	Preemptive	37.5mg/day	226	100	98.8185	93.9184	93.2398	90.1327	83.1881	76.2228	82.9702	7	-	-	-	-
104	Preemptive	37.5mg/day	227	100	98.138	94.899	93.3854	91.6199	87.9519	87.3637	90.8662	7	-	-	-	-
104	Preemptive	37.5mg/day	228	100	97.6941	95.2613	92.4246	90.0035	85.7226	84.3098	84.6996	7	-	-	-	-
104	Preemptive	37.5mg/day	147b	-	-	-	-	-	-	-	-	3	3.61697	4.68476	0.0855478	7.0096
104	Preemptive	37.5mg/day	148b	-	-	-	-	-	-	-	-	3	3.42488	4.70797	0.0521083	5.78366
104	Preemptive	37.5mg/day	149b	-	-	-	-	-	-	-	-	3	3.68874	5.07101	0.0414703	6.67187
104	Preemptive	37.5mg/day	150b	-	-	-	-	-	-	-	-	3	3.08522	4.29322	0.0619443	5.26561
104	Preemptive	37.5mg/day	151b	-	-	-	-	-	-	-	-	3	3.35681	4.65012	0.0508967	7.62571
104	Preemptive	37.5mg/day	152b	-	-	-	-	-	-	-	-	3	4.53104	4.68544	0.700817	7.28175
104	Preemptive	75mg/day	141b	100	91.5401	89.7958	84.7186	-	-	-	-	3	0,270 §	1,491 ¥	¶	4,477 ¤
104	Preemptive	75mg/day	142b	100	98.7974	93.9161	90.8667	-	-	-	-	3	1.52094	3.6065	0.00821186	5.82528
104	Preemptive	75mg/day	143b	100	98.6775	94.1938	88.7663	-	-	-	-	3	0,379 §	3.15913	0.00165942	4,477 ¤
104	Preemptive	75mg/day	144b	100	99.1581	94.7502	86.0249	-	-	-	-	3	0,003 §	1,224 ¥	¶	4,477 ¤
104	Preemptive	75mg/day	145b	100	98.7184	92.8756	88.2105	-	-	-	-	3	1.33127	2.28108	0.112249	4,477 ¤
104	Preemptive	75mg/day	146b	100	97.9027	92.7314	84.6466	-	-	-	-	3	0,493 §	2.87689	0.00412856	4,477 ¤
104	Preventive	0mg/day	231	-	-	-	-	-	-	-	-	3	4.15259	5.03394	0.131419	4.84319
104	Preventive	0mg/day	232	-	-	-	-	-	-	-	-	3	4.08627	5.32886	0.0572024	6.42052
104	Preventive	0mg/day	233	-	-	-	-	-	-	-	-	3	3.84281	4.83096	0.102767	7.17373
104	Preventive	0mg/day	234	-	-	-	-	-	-	-	-	3	3.68587	4.4952	0.155122	5.54231
104	Preventive	0mg/day	229a	100	95.0608	93.769	92.6778	88.2122	83.5561	86.4199	89.3819	3	4.37474	5.43345	0.0873561	6.83035
104	Preventive	0mg/day	230a	100	97.6112	90.9262	89.2441	82.978	77.2788	80.3282	83.8166	3	3.52892	5.00702	0.0332584	6.47085
104	Preventive	18.75mg/day	247	100	97.6651	95.7511	94.2393	84.8442	76.886	74.0611	79.5661	3	3.60688	4.7567	0.0708242	8.07561
104	Preventive	18.75mg/day	248	100	95.9561	94.5434	91.7588	79.0569	74.3335	71.7375	76.7163	3	3.4945	5.16845	0.0211862	5.49857
104	Preventive	18.75mg/day	249	100	97.7618	94.2311	93.3143	87.2364	80.911	79.1645	84.4556	3	3.70946	5.03946	0.0467733	6.47441
104	Preventive	18.75mg/day	250	100	93.3075	91.4851	87.5929	79.0751	71.1747	69.5234	74.1257	3	4.19073	5.08525	0.127492	6.00555
104	Preventive	18.75mg/day	251	100	100.778	99.3728	96.9454	90.6621	78.713	74.6566	79.6909	3	3.76119	5.20289	0.0361662	6.06237
104	Preventive	18.75mg/day	252	100	99.4964	96.8932	94.1585	84.0353	74.0005	73.4214	78.8282	3	4.02314	5.27814	0.0555905	6.73702
104	Preventive	37.5mg/day	241	100	99.3413	99.6973	97.8567	90.4581	78.966	75.363	82.1704	3	2.93606	4.1746	0.0577377	4.93828
104	Preventive	37.5mg/day	242	100	100.124	100.36	99.3584	94.1463	82.3096	79.4294	85.5208	3	2.77634	5.30845	0.0029369	5.26964
104	Preventive	37.5mg/day	243	100	98.8118	94.6765	92.6111	-	-	-	-	3	2.75677	3.74432	0.102908	4,477 ¤
104	Preventive	37.5mg/day	244	100	98.6672	96.2417	92.4746	-	-	-	-	3	2.81112	4.45724	0.0225882	5.14641
104	Preventive	37.5mg/day	245	100	100.14	97.6734	94.4779	-	-	-	-	3	1.69691	3.1415	0.0359265	4,477 ¤
104	Preventive	37.5mg/day	246	100	100.148	96.6287	94.5982	-	-	-	-	3	3.08004	4.05577	0.105749	4,477 ¤
104	Preventive	75mg/day	235	100	97.0352	92.3768	91.592	-	-	-	-	3	0,372 §	1,594 ¥	¶	4,477 ¤
104	Preventive	75mg/day	236	100	99.422	97.4896	97.9315	-	-	-	-	3	0,544 §	1,766 ¥	¶	4,477 ¤
104	Preventive	75mg/day	237	-	-	-	-	-	-	-	-	3	0,348 §	1,570 ¥	¶	4,477 ¤
104	Preventive	75mg/day	238	-	-	-	-	-	-	-	-	3	0,166 §	1,388 ¥	¶	4,477 ¤
104	Preventive	75mg/day	239	-	-	-	-	-	-	-	-	3	0,106 §	1,328 ¥	¶	4,477 ¤
104	Preventive	75mg/day	240	-	-	-	-	-	-	-	-	3	0,334 §	2.64204	0.00491803	4,477 ¤
105	Preemptive	0mg/day	9	-	-	-	-	-	-	-	-	7	-	1.01379	-	4,477 ¤
105	Preemptive	0mg/day	10	-	-	-	-	-	-	-	-	7	-	1.55358	-	4,477 ¤
105	Preemptive	0mg/day	15	100	98.9342	95.9767	94.1855	91.2331	88.1758	91.1687	93.1094	3	-	5.07469	-	5.67011
105	Preemptive	0mg/day	16	100	98.0342	89.0291	83.2655	82.563	84.5408	85.7778	88.9944	3	-	5.04632	-	5.42233
105	Preemptive	0mg/day	107	100	99.0224	96.92	91.7791	87.5213	86.1664	86.5769	91.3404	7	-	-	-	-
105	Preemptive	0mg/day	108	100	99.2202	93.7422	92.5587	87.1697	82.6084	79.4439	84.3861	7	-	-	-	-
105	Preemptive	0mg/day	109	100	95.9572	91.9902	87.7746	84.7376	80.4902	76.4448	81.243	7	-	-	-	-
105	Preemptive	0mg/day	110	100	98.7436	95.7941	92.8591	89.959	83.5063	74.2396	77.8999	7	-	-	-	-
105	Preemptive	0mg/day	111	-	-	-	-	-	-	-	-	7	-	-	-	-
105	Preemptive	0mg/day	112	-	-	-	-	-	-	-	-	7	-	-	-	-
105	Preemptive	0mg/day	221	-	-	-	-	-	-	-	-	7	-	-	-	-
105	Preemptive	0mg/day	222	-	-	-	-	-	-	-	-	7	-	-	-	-
105	Preemptive	0mg/day	223	-	-	-	-	-	-	-	-	7	-	-	-	-
105	Preemptive	0mg/day	224	-	-	-	-	-	-	-	-	7	-	-	-	-
105	Preemptive	0mg/day	151a	100	99.1175	92.7043	87.5154	75.8848	80.7842	77.8161	80.9955	3	4.07705	5.45933	0.0414688	5.68739
105	Preemptive	0mg/day	152a	100	97.897	91.6929	88.5596	78.6563	81.6316	82.2616	83.4462	3	3.36382	4.3404	0.105541	7.25954
105	Preemptive	0mg/day	153a	100	98.7073	83.804	76.0787	68.5993	69.1021	75.1862	78.4864	3	3.60675	4.2362	0.234721	6.61977
105	Preemptive	0mg/day	154a	100	99.7918	90.0092	83.0453	72.1664	73.8447	77.2207	79.8057	3	4.63208	5.03074	0.39934	7.26344
105	Preemptive	0mg/day	156b	100	96.8718	90.605	83.0092	69.149	63.2349	67.9284	71.5988	3	4.36534	5.16392	0.15901	7.03097
105	Preemptive	0mg/day	157a	100	98.5501	89.5502	83.7806	69.8425	67.0079	72.8468	75.234	3	3.87006	5.00679	0.0729912	7.01365
105	Preemptive	18.75mg/day	145a	100	97.96	93.7412	82.9534	-	-	-	-	3	3.64538	5.03628	0.0406535	7.05635
105	Preemptive	18.75mg/day	146a	100	98.2125	93.9051	89.0183	-	-	-	-	3	3.43071	4.873	0.0361169	7.06267
105	Preemptive	18.75mg/day	147a	100	96.6675	92.3945	86.9729	-	-	-	-	3	4.02573	5.02381	0.100442	7.16775
105	Preemptive	18.75mg/day	148a	100	97.9258	93.4298	87.9249	-	-	-	-	3	4.13062	4.92711	0.159773	5.9623
105	Preemptive	18.75mg/day	149a	100	98.6846	93.7783	80.6988	-	-	-	-	3	3.62092	4.67885	0.0875127	7.44037
105	Preemptive	18.75mg/day	150a	100	93.3814	89.0452	85.0745	-	-	-	-	3	3.12116	4.80124	0.0208889	8.40049
105	Preemptive	37.5mg/day	119	-	-	-	-	-	-	-	-	7	-	-	-	-
105	Preemptive	37.5mg/day	120	-	-	-	-	-	-	-	-	7	-	-	-	-
105	Preemptive	37.5mg/day	121b	-	-	-	-	-	-	-	-	7	-	-	-	-
105	Preemptive	37.5mg/day	122b	-	-	-	-	-	-	-	-	7	-	-	-	-
105	Preemptive	37.5mg/day	123b	-	-	-	-	-	-	-	-	7	-	-	-	-
105	Preemptive	37.5mg/day	124b	-	-	-	-	-	-	-	-	7	-	-	-	-
105	Preemptive	37.5mg/day	139a	-	-	-	-	-	-	-	-	3	2.92909	4.68564	0.0175165	6.58624
105	Preemptive	37.5mg/day	140a	-	-	-	-	-	-	-	-	3	4.13705	5.46711	0.0467675	6.45657
105	Preemptive	37.5mg/day	141a	-	-	-	-	-	-	-	-	3	2.99209	4.96004	0.0107658	5.96711
105	Preemptive	37.5mg/day	142a	-	-	-	-	-	-	-	-	3	2.88672	4.76464	0.0132459	6.34554
105	Preemptive	37.5mg/day	143a	-	-	-	-	-	-	-	-	3	2.94948	5.05323	0.00787499	7.72227
105	Preemptive	37.5mg/day	144a	-	-	-	-	-	-	-	-	3	2.73843	4.41565	0.0210271	6.39965
105	Preemptive	75mg/day	117	-	-	-	-	-	-	-	-	7	-	-	-	-
105	Preemptive	75mg/day	118	-	-	-	-	-	-	-	-	7	-	-	-	-
105	Preemptive	75mg/day	113b	-	-	-	-	-	-	-	-	7	-	-	-	-
105	Preemptive	75mg/day	114b	-	-	-	-	-	-	-	-	7	-	-	-	-
105	Preemptive	75mg/day	115b	-	-	-	-	-	-	-	-	7	-	-	-	-
105	Preemptive	75mg/day	116b	-	-	-	-	-	-	-	-	7	-	-	-	-
105	Preemptive	75mg/day	133b	-	-	-	-	-	-	-	-	3	2.34209	4.35601	0.00968462	5.70121
105	Preemptive	75mg/day	134b	-	-	-	-	-	-	-	-	3	0.329963	2.84609	0.00304703	4,477 ¤
105	Preemptive	75mg/day	135b	-	-	-	-	-	-	-	-	3	1.71485	3.57303	0.0138617	6.81058
105	Preemptive	75mg/day	136b	-	-	-	-	-	-	-	-	3	1.97472	4.29344	0.0048005	6.0407
105	Preemptive	75mg/day	137a	-	-	-	-	-	-	-	-	3	0,503 §	2.16044	0.0219908	4,477 ¤
105	Preemptive	75mg/day	138a	-	-	-	-	-	-	-	-	3	0.762654	4.26674	0.000313267	7.28254
106	Preemptive	0mg/day	19	100	102.782	96.7541	97.6073	92.4858	84.2253	80.9892	89.8447	7	-	-	-	-
106	Preemptive	0mg/day	20	100	101.201	98.3073	97.1788	93.1873	81.4425	81.0171	87.9538	7	-	-	-	-
106	Preemptive	0mg/day	21	100	98.6161	95.1412	94.3982	89.8679	83.0648	82.0645	89.2516	7	-	-	-	-
106	Preemptive	0mg/day	22	100	100.634	98.1218	97.4995	85.3698	77.391	76.5579	85.9276	7	-	-	-	-
106	Preemptive	0mg/day	77	100	100.881	96.5724	96.0674	85.1302	78.221	81.3845	88.2257	7	-	-	-	-
106	Preemptive	0mg/day	78	100	97.68	96.0475	91.6977	83.2805	77.547	80.0956	85.5551	7	-	-	-	-
106	Preemptive	0mg/day	79	100	98.5356	94.4831	93.359	85.5845	75.3565	74.562	82.2114	7	-	-	-	-
106	Preemptive	0mg/day	80	100	97.3989	93.9386	84.9028	78.7131	78.6087	82.0924	87.197	7	-	-	-	-
106	Preemptive	0mg/day	93	100	98.8106	94.7691	93.3255	-	-	-	-	3	4.26959	4.62053	0.44571	6.62433
106	Preemptive	0mg/day	94	100	101.9	94.1493	92.2555	-	-	-	-	3	4.53365	5.27044	0.18332	7.03618
106	Preemptive	0mg/day	95	100	102.539	96.0381	93.0026	-	-	-	-	3	4.24726	4.94225	0.201841	7.57091
106	Preemptive	0mg/day	96	100	101.183	96.8173	93.354	-	-	-	-	3	4.86847	5.12022	0.560074	7.91594
106	Preemptive	0mg/day	591	-	-	-	-	-	-	-	-	3	-	5.01265	-	6.92195
106	Preemptive	0mg/day	592	-	-	-	-	-	-	-	-	3	-	5.27053	-	6.60947
106	Preemptive	0mg/day	131a	100	97.8498	90.7438	84.618	-	-	-	-	3	2.67237	4.40056	0.0186984	6.91116
106	Preemptive	0mg/day	132a	100	98.2186	96.9748	95.1304	-	-	-	-	3	4.05991	4.84983	0.162212	6.14707
106	Preemptive	18.75mg/day	121a	-	-	-	-	-	-	-	-	3	3.39985	4.85462	0.0350937	6.87649
106	Preemptive	18.75mg/day	122a	-	-	-	-	-	-	-	-	3	4.17864	5.10263	0.119128	7.41042
106	Preemptive	18.75mg/day	123a	-	-	-	-	-	-	-	-	3	3.91148	5.19934	0.0515391	6.87021
106	Preemptive	18.75mg/day	124a	-	-	-	-	-	-	-	-	3	3.38412	4.9572	0.0267248	4,477 ¤
106	Preemptive	18.75mg/day	129a	-	-	-	-	-	-	-	-	3	3.15587	4.25839	0.078973	6.70514
106	Preemptive	18.75mg/day	130a	-	-	-	-	-	-	-	-	3	3.29265	4.89136	0.0251934	6.86228
106	Preemptive	37.5mg/day	113a	-	-	-	-	-	-	-	-	3	2.74832	4.4002	0.0222901	5.56504
106	Preemptive	37.5mg/day	114a	-	-	-	-	-	-	-	-	3	4.07628	4.55416	0.332751	5.36672
106	Preemptive	37.5mg/day	115a	-	-	-	-	-	-	-	-	3	2.50176	3.50797	0.0985803	5.99677
106	Preemptive	37.5mg/day	116a	-	-	-	-	-	-	-	-	3	3.96456	4.77326	0.155344	5.27421
106	Preemptive	37.5mg/day	127b	-	-	-	-	-	-	-	-	3	2.3332	4.40373	0.00850112	7.10148
106	Preemptive	37.5mg/day	128b	-	-	-	-	-	-	-	-	3	3.32627	4.95503	0.0235098	7.50814
106	Preemptive	75mg/day	97	100	97.9222	91.3212	85.3849	-	-	-	-	3	1.99377	4.0468	0.0088506	4,477 ¤
106	Preemptive	75mg/day	98	100	98.6963	92.2665	81.5699	-	-	-	-	3	2.16841	4.36254	0.00639537	4,477 ¤
106	Preemptive	75mg/day	99	100	98.6963	92.172	85.8391	-	-	-	-	3	1.72323	3.87971	0.00697461	4,477 ¤
106	Preemptive	75mg/day	100	100	100.739	91.4426	82.877	-	-	-	-	3	1.45462	3.52355	0.00853234	4,477 ¤
106	Preemptive	75mg/day	125b	100	96.9909	91.2503	85.5909	-	-	-	-	3	2.05457	4.62219	0.00270629	7.06217
106	Preemptive	75mg/day	126b	100	97.5438	90.4807	82.0096	-	-	-	-	3	2.36298	4.59313	0.00588641	4,477 ¤
Mock	Preemptive	0mg/day	101	100	100.793	100.365	100.221	100.81	100.41	102.481	102.741	7	-	-	-	-
Mock	Preemptive	0mg/day	102	100	101.213	101.999	102.645	102.637	102.127	102.876	102.064	7	-	-	-	-
Mock	Preemptive	0mg/day	103	100	99.137	98	99.0292	97.4574	99.0436	97.3488	97.109	7	-	-	-	-
Mock	Preemptive	0mg/day	104	100	100.148	100.427	98.5398	97.0699	96.8235	96.7539	97.1715	7	-	-	-	-
Mock	Preemptive	0mg/day	105	100	99.2455	101.178	101.269	102.631	102.256	101.51	102.508	7	-	-	-	-
Mock	Preemptive	0mg/day	106	100	99.4644	98.0304	98.2958	99.395	99.3411	99.031	98.4061	7	-	-	-	-
Mock	Preemptive	0mg/day	125a	100	98.1255	96.3942	98.5152	99.2659	99.6251	96.7098	100.694	7	-	-	-	-
Mock	Preemptive	0mg/day	126a	100	100.526	99.3298	99.4249	101.134	101.466	100.585	104.764	7	-	-	-	-
Mock	Preemptive	0mg/day	127a	100	98.5514	100.775	101.319	98.7746	98.6227	100.498	101.559	7	-	-	-	-
Mock	Preemptive	0mg/day	128a	100	100.186	99.8624	101.822	104.701	103.734	103.712	106.395	7	-	-	-	-
Mock	Preemptive	18.75mg/day	133a	100	98.1833	99.4272	100.209	102.166	100.641	100.583	102.378	7	-	-	-	-
Mock	Preemptive	18.75mg/day	134a	100	98.5097	100.844	102.166	97.6056	100.879	101.084	102.088	7	-	-	-	-
Mock	Preemptive	18.75mg/day	135a	100	100.583	101.779	102.131	102.328	102.818	101.172	103.962	7	-	-	-	-
Mock	Preemptive	18.75mg/day	136a	100	99.133	99.9438	99.0019	96.9471	97.4627	98.5541	100.38	7	-	-	-	-
Mock	Preemptive	37.5mg/day	129b	100	100.321	98.8976	101.316	96.7936	97.5997	99.2786	100.465	7	-	-	-	-
Mock	Preemptive	37.5mg/day	130b	100	98.2352	100.93	101.212	97.5359	96.5384	99.0765	100.076	7	-	-	-	-
Mock	Preemptive	37.5mg/day	131b	100	96.8107	96.2404	96.6115	95.1879	96.3521	97.3188	98.6221	7	-	-	-	-
Mock	Preemptive	37.5mg/day	132b	100	97.6717	95.6086	98.0377	95.5144	91.8411	90.8071	93.4965	7	-	-	-	-
Mock	Preemptive	75mg/day	137b	100	95.7934	90.1681	82.3643	73.6617	77.7757	78.9914	82.6068	7	-	-	-	-
Mock	Preemptive	75mg/day	138b	100	97.4136	94.9751	87.0749	84.0961	84.7042	87.4801	88.1058	7	-	-	-	-
Mock	Preemptive	75mg/day	139b	100	97.5102	91.4096	85.5754	82.9871	82.7564	83.8514	86.1531	7	-	-	-	-
Mock	Preemptive	75mg/day	140b	100	95.4299	89.683	83.9543	76.4572	79.9436	80.1772	82.6319	7	-	-	-	-
